# *Vibrio campbellii* encodes a distinct set of type III secretion system effectors that mediate cytotoxicity in eukaryotic host models

**DOI:** 10.64898/2026.05.26.727984

**Authors:** Payel Paul, Shir Mass, Hadar Cohen, Matthew L. Bochman, Ram Podicheti, Douglas B. Rusch, Motti Gerlic, Dor Salomon, Julia C. van Kessel

## Abstract

Type III secretion systems (T3SS) are common virulence factors that facilitate the injection of anti-eukaryotic effector toxins that damage and kill target host cells. The sequence and function of the structural and regulatory proteins of these systems are conserved across Gram-negative pathogens, including *Pseudomonas*, *Yersinia,* and *Salmonella.* However, the identity and function of effector proteins are not conserved and are unknown in several relevant human and animal pathogens. Here, we used comparative genomics to identify and characterize the effectors encoded by *Vibrio campbellii* BB120, a crustacean and fish pathogen. We showed that most sequenced *Vibrio* strains belonging to the Harveyi clade, including *V. campbellii*, encode a full set of structural and regulatory genes corresponding to the T3SS1 of *V. parahaemolyticus*; the exception is *V. natriegens*. Transcriptomic and proteomic analyses identified four *V. campbellii* effectors that are secreted by the T3SS. Among these, two effectors are encoded outside the T3SS island, and all effector genes were co-regulated by both the master T3SS regulator ExsA and by the master quorum sensing regulator LuxR. Three effectors – VopS, CopA, and VIBHAR_06684 – exhibited toxic activity in yeast cells or bone marrow-derived macrophages, and the toxicity phenotypes were dependent on a functional T3SS. VopS and CopA are conserved among the queried species of the Harveyi clade. VIBHAR_06684 or VIBHAR_05674 did not show conservation among the queried species. These findings demonstrate that T3SSs in bacteria from the same clade have conserved structural secretion apparatuses but exhibit variance in effector repertoires. We postulate that the functions of effectors differ between species to impart roles in host specificity.

**Author Summary:** Pathogenic *Vibrio* bacteria employ many virulence factors to cause disease in marine animals, including biofilms, proteases, and the secretion of toxins. Here, we identify four secreted toxins encoded by *V. campbellii* that are toxic to eukaryotic cells. These toxins are secreted by the type III secretion system, a needle-like apparatus used by many bacteria to inject toxins into host cells. The toxins identified in this study are regulated by quorum sensing, a method bacteria use to communicate and control virulence genes required for pathogenesis. The results of this study indicate that different *Vibrio* species employ distinct sets of toxins that possibly facilitate their interaction with a host.
