## Supplementary material for "*Vibrio campbellii* encodes a distinct set of type III secretion system effectors that mediate cytotoxicity in eukaryotic host models": Dataset S1

### Sheet: DluxR_DexsA_vs_DluxR.FDR_5
gene	DluxR_DexsA_vs_DluxR_Fold_Change	DluxR_DexsA_vs_DluxR_log2fc	DluxR_DexsA_vs_DluxR pvalue	DluxR_DexsA_vs_DluxR adjusted_pvalue_BH	DluxR_DexsA_vs_DluxR adjusted_pvalue_IHW	DexsA_Rep1	DexsA_Rep2	DexsA_Rep3	DluxR_DexsA_Rep1	DluxR_DexsA_Rep2	DluxR_DexsA_Rep3	DluxR_Rep1	DluxR_Rep2	DluxR_Rep3	Wildtype_Rep1	Wildtype_Rep2	Wildtype_Rep3	DexsA.x	DluxR_DexsA.x	DluxR.x	Wildtype.x	name	description	new_locus_tag	accession	new_description
VIBHAR_01713	0.00528216	-7.56466	7.04483e-144	8.26993e-140	3.918e-140	52.5167	51.5731	46.5591	63.597	44.7517	56.788	5820.28	11390.1	14052.8	53.3634	42.0998	45.4098	50.2163	55.0456	10421	46.9576	VIBHAR_01713	hypothetical protein	VIBHAR_RS08030	WP_012127534.1	VopS family T3SS effector adenosine monophosphate-protein transferase
VIBHAR_01741	0.00250158	-8.64295	6.8545e-124	4.02325e-120	1.61762e-120	29.839	41.2585	30.5042	23.0539	17.9007	19.8098	3842.96	8473.72	11973.8	48.1992	39.884	46.5741	33.8672	20.2548	8096.81	44.8858	VIBHAR_01741	hypothetical protein	VIBHAR_RS08170	WP_012127556.1	type III secretion system translocon subunit VopB
VIBHAR_01739	0.00138404	-9.4969	8.38838e-120	3.28237e-116	1.55507e-116	13.1292	11.4607	17.6603	7.15466	8.0553	8.58424	3369.98	5937.99	7883.89	14.6319	18.8341	32.6019	14.0834	7.9314	5730.62	22.0226	VIBHAR_01739	hypothetical protein	VIBHAR_RS08160	WP_012127555.1	hypothetical protein
VIBHAR_01742	0.00515647	-7.5994	1.18167e-107	3.46792e-104	1.73721e-103	66.8394	57.3035	44.1508	48.4927	43.8566	48.2038	4358.64	9733.71	13165.3	86.9306	72.0127	53.5602	56.0979	46.8511	9085.87	70.8345	VIBHAR_01742	hypothetical protein	VIBHAR_RS08175	WP_012127557.1	type III secretion system translocon subunit VopD
VIBHAR_02832	0.00287808	-8.44068	6.87178e-83	1.61336e-79	8.14622e-80	7.16137	10.3146	7.22468	5.56474	5.3702	5.94293	1140.84	1915.07	2808.37	6.88559	7.75522	5.82177	8.23356	5.62596	1954.76	6.82086	VIBHAR_02832	hypothetical protein	VIBHAR_RS13230	WP_225247068.1	YopT-type cysteine protease domain-containing protein
VIBHAR_01712	0.00281337	-8.47348	5.2877e-82	9.1308e-79	5.21304e-79	15.5163	11.4607	7.22468	10.3345	7.16027	5.28261	1459.45	2729.49	3907.18	12.9105	5.53944	6.98612	11.4006	7.59246	2698.71	8.47868	VIBHAR_01712	hypothetical protein	VIBHAR_RS08025	WP_005426173.1	CesT family type III secretion system chaperone
VIBHAR_01731	0.00195633	-8.99763	5.44472e-82	9.1308e-79	4.57396e-78	7.16137	2.29214	4.81645	5.56474	5.3702	3.96196	1334.64	2904.57	3375.5	6.88559	4.43155	4.65741	4.75665	4.96563	2538.24	5.32485	VIBHAR_01731	hypothetical protein	VIBHAR_RS08120	WP_012127547.1	type III secretion system gatekeeper subunit SctW
VIBHAR_01701	0.00638523	-7.29105	1.50812e-79	2.21298e-76	1.11512e-76	13.1292	13.7528	15.2521	23.8489	19.6907	21.1304	1417.84	3626.53	5083.7	41.3136	53.1786	45.4098	14.0447	21.5567	3376.03	46.634	VIBHAR_01701	hypothetical protein	VIBHAR_RS07970	WP_012127527.1	type III secretion system inner membrane ring subunit SctD
VIBHAR_01698	0.00899296	-6.79699	1.61617e-74	2.10802e-71	1.06223e-71	32.2262	66.472	46.5591	34.9784	38.4864	48.2038	2088.99	4719.31	6721.01	156.647	194.988	133.901	48.4191	40.5562	4509.77	161.845	VIBHAR_01698	hypothetical protein	VIBHAR_RS07955	WP_172840942.1	T3SS regulon anti-activator ExsD family protein
VIBHAR_01736	0.00740125	-7.07802	3.60174e-74	4.22808e-71	1.40855e-71	11.9356	21.7753	19.2658	18.2841	9.84537	18.4891	1092.67	2328.18	2877.9	22.3782	17.7262	11.6435	17.6589	15.5395	2099.58	17.2493	VIBHAR_01736	hypothetical protein	VIBHAR_RS08145	WP_012127552.1	SctV family type III secretion system export apparatus subunit VcrD
VIBHAR_01700	0.00538776	-7.5361	2.77755e-73	2.96415e-70	1.49667e-70	13.1292	17.191	11.2384	10.3345	18.7957	32.356	1745.21	4185.22	5481.78	47.3385	43.2076	38.4237	13.8529	20.4954	3804.07	42.9899	VIBHAR_01700	hypothetical protein	VIBHAR_RS07965	WP_012127526.1	type III secretion system outer membrane ring subunit SctC
VIBHAR_01705	0.00879054	-6.82983	1.13773e-63	1.11299e-60	5.61974e-61	39.3875	26.3596	20.0686	20.669	19.6907	25.0924	1007.27	2639	3799.48	51.642	49.855	60.5464	28.6052	21.8174	2481.92	54.0144	VIBHAR_01705	hypothetical protein	VIBHAR_RS07990	WP_012127529.1	YopR family T3SS polymerization control protein
VIBHAR_02833	0.00273257	-8.51553	1.23792e-62	1.11784e-59	5.59967e-59	7.16137	2.29214	0	3.17985	3.58013	3.96196	833.189	1345.57	1745.01	6.88559	8.86311	2.32871	3.15117	3.57398	1307.92	6.0258	VIBHAR_02833	hypothetical protein	VIBHAR_RS30895	WP_021018042.1	hypothetical protein
VIBHAR_01711	0.0313529	-4.99526	3.82882e-61	3.21046e-58	1.60824e-57	62.0652	43.5506	41.7426	62.8021	52.807	64.7119	1135.37	1918.02	2697.95	63.6918	42.0998	52.3959	49.1195	60.107	1917.11	52.7291	VIBHAR_01711	hypothetical protein	VIBHAR_RS08020	WP_012127533.1	hypothetical protein
VIBHAR_01727	0.00369605	-8.0798	4.32307e-59	3.38324e-56	1.1271e-56	9.54849	5.73035	1.60548	5.56474	2.6851	6.60326	701.806	1458.68	1858.16	3.4428	6.64733	6.98612	5.62811	4.95103	1339.55	5.69208	VIBHAR_01727	hypothetical protein	VIBHAR_RS08100	WP_041853386.1	YscQ/HrcQ family type III secretion apparatus protein
VIBHAR_01702	0.00564917	-7.46775	2.88103e-57	2.11378e-54	1.0673e-54	8.35493	5.73035	10.4357	6.3597	5.3702	7.26359	500.351	1217.7	1644.12	11.1891	15.5104	15.1366	8.17364	6.33116	1120.72	13.9454	VIBHAR_01702	hypothetical protein	VIBHAR_RS07975	WP_005426287.1	EscE/YscE/SsaE family type III secretion system needle protein co-chaperone
VIBHAR_01709	0.0131966	-6.24369	3.22239e-54	2.22515e-51	1.12353e-51	38.194	37.8203	21.674	20.669	14.3205	16.5082	582.466	1373.11	1946.77	26.6817	25.4814	33.7662	32.5628	17.1659	1300.78	28.6431	VIBHAR_01709	hypothetical protein	VIBHAR_RS08010	WP_012127532.1	HrpE/YscL family type III secretion apparatus protein
VIBHAR_01730	0.0017513	-9.15736	5.55131e-53	3.62038e-50	1.2061e-50	2.38712	4.58428	2.40823	2.38489	3.58013	2.6413	698.521	1644.58	2571.16	1.7214	5.53944	5.82177	3.12654	2.86878	1638.09	4.36087	VIBHAR_01730	hypothetical protein	VIBHAR_RS08115	WP_012127546.1	SctN family type III secretion system ATPase VscN
VIBHAR_01708	0.0180814	-5.78935	8.21708e-52	5.07686e-49	1.69131e-49	51.3231	37.8203	31.307	22.259	30.4311	21.7908	608.743	1440.97	2069.47	47.3385	38.7761	45.4098	40.1501	24.8269	1373.06	43.8414	VIBHAR_01708	hypothetical protein	VIBHAR_RS08005	WP_012127531.1	SctK family type III secretion system sorting platform protein VscK
VIBHAR_01733	0.00452169	-7.78892	1.58824e-51	9.32216e-49	4.70698e-49	1.19356	2.29214	3.21097	3.17985	2.6851	5.28261	456.557	905.896	1102.9	5.1642	1.10789	1.16435	2.23222	3.71585	821.784	2.47881	VIBHAR_01733	hypothetical protein	VIBHAR_RS08130	WP_012127549.1	type III secretion chaperone SycN
VIBHAR_01693	0.00525336	-7.57254	4.01841e-51	2.24629e-48	2.26369e-48	2.38712	2.29214	0.802742	3.97481	3.58013	1.98098	459.841	571.472	783.89	3.4428	8.86311	1.16435	1.82733	3.17864	605.068	4.49009	VIBHAR_01693	hypothetical protein	VIBHAR_RS07940	WP_012127520.1	CesT family type III secretion system chaperone
VIBHAR_02153	0.0369117	-4.75978	2.19957e-50	1.17367e-47	5.87934e-47	132.485	120.337	109.173	54.8524	46.5417	60.75	774.066	1418.35	2200.35	111.03	138.486	107.12	120.665	54.048	1464.25	118.879	VIBHAR_02153	hypothetical protein	VIBHAR_RS10100	WP_021017760.1	hypothetical protein
VIBHAR_01703	0.0028621	-8.44871	4.48652e-49	2.28988e-46	1.05532e-45	2.38712	3.43821	6.42194	3.97481	1.79007	3.96196	472.98	1140.98	1784.54	15.4926	19.942	12.8079	4.08242	3.24228	1132.83	16.0808	VIBHAR_01703	hypothetical protein	VIBHAR_RS07980	WP_005528964.1	type III secretion system needle filament subunit SctF
VIBHAR_01699	0.00502764	-7.6359	1.07606e-48	5.26329e-46	1.82966e-46	1.19356	5.73035	4.01371	1.58993	4.47517	5.94293	441.229	878.355	1068.82	9.46769	2.21578	4.65741	3.64587	4.00268	796.134	5.44696	VIBHAR_01699	hypothetical protein	VIBHAR_RS07960	WP_012127525.1	YscB family type III secretion system chaperone
VIBHAR_02831	0.00575605	-7.44071	1.94711e-48	9.14286e-46	3.82921e-46	10.7421	1.14607	8.83017	7.15466	3.58013	4.62228	475.17	923.601	1269.22	1.7214	6.64733	5.82177	6.9061	5.11903	889.33	4.73016	VIBHAR_02831	hypothetical protein	VIBHAR_RS13225	WP_012128399.1	CesT family type III secretion system chaperone
VIBHAR_01707	0.0165891	-5.91362	6.93073e-42	3.12922e-39	1.04247e-39	35.8068	24.0675	16.8576	19.8741	14.3205	25.7527	501.446	1289.5	1822.71	28.4031	28.8051	15.1366	25.5773	19.9824	1204.55	24.1149	VIBHAR_01707	hypothetical protein	VIBHAR_RS08000	WP_029388702.1	type III secretion inner membrane ring lipoprotein SctJ
VIBHAR_01704	0.0113001	-6.46752	5.80875e-41	2.52552e-38	1.01543e-38	16.7099	17.191	14.4494	14.3093	17.0056	8.58424	384.296	1239.34	1907.24	24.9603	25.4814	12.8079	16.1168	13.2997	1176.96	21.0832	VIBHAR_01704	hypothetical protein	VIBHAR_RS07985	WP_012127528.1	YscG family type III secretion system chaperone
VIBHAR_01723	0.0200339	-5.64142	1.13698e-36	4.76679e-34	4.99478e-34	5.96781	6.87641	6.42194	7.94963	6.26523	7.92391	190.506	350.162	564.401	8.60699	9.97099	8.15047	6.42205	7.37959	368.356	8.90949	VIBHAR_01723	hypothetical protein	VIBHAR_RS08080	WP_005426254.1	type III secretion system export apparatus subunit SctU
VIBHAR_01706	0.0126499	-6.30473	2.68509e-36	1.08691e-33	5.44472e-33	16.7099	5.73035	7.22468	7.94963	8.95033	7.92391	264.956	695.405	1002.02	16.3533	7.75522	6.98612	9.88829	8.27462	654.126	10.3649	VIBHAR_01706	hypothetical protein	VIBHAR_RS07995	WP_012127530.1	type III secretion system inner rod subunit SctI
VIBHAR_01740	0.00147499	-9.40508	1.07453e-33	4.20464e-31	1.97462e-30	4.77425	12.6068	1.60548	5.56474	1.79007	1.32065	893.406	2207.2	2781.11	13.7712	8.86311	9.31483	6.32883	2.89182	1960.57	10.6497	VIBHAR_01740	hypothetical protein	VIBHAR_RS08165	WP_005426175.1	SycD/LcrH family type III secretion system chaperone VcrH
VIBHAR_01726	0.00231198	-8.75665	1.19746e-33	4.53453e-31	4.89139e-31	3.58068	3.43821	2.40823	1.58993	0	2.6413	278.095	665.897	886.137	2.5821	3.32366	2.32871	3.14237	1.41041	610.043	2.74482	VIBHAR_01726	hypothetical protein	VIBHAR_RS08095	WP_005426130.1	SctR family type III secretion system export apparatus subunit VscR
VIBHAR_01728	0.00298309	-8.38897	2.15346e-33	7.89982e-31	3.388e-31	1.19356	2.29214	4.01371	6.3597	3.58013	5.28261	915.303	1908.18	2279.42	10.3284	0	4.65741	2.4998	5.07415	1700.97	4.99527	VIBHAR_01728	hypothetical protein	VIBHAR_RS08105	WP_012127544.1	type III secretion system needle length determinant
VIBHAR_06685	0.035454	-4.81791	4.21649e-31	1.49992e-28	1.61796e-28	28.6455	16.045	16.8576	26.2338	12.5305	18.4891	249.628	545.898	819.336	15.4926	14.4025	16.3009	20.516	19.0845	538.287	15.3987	VIBHAR_06685	hypothetical protein	VIBHAR_RS25745	WP_012130082.1	hypothetical protein
VIBHAR_01724	0.0150797	-6.05125	2.20259e-29	7.60476e-27	3.80951e-26	16.7099	11.4607	3.21097	11.9244	2.6851	6.60326	229.921	476.062	700.73	12.0498	11.0789	5.82177	10.4605	7.07093	468.904	9.65015	VIBHAR_01724	hypothetical protein	VIBHAR_RS08085	WP_005426270.1	type III secretion system export apparatus subunit SctT
VIBHAR_01734	0.00429297	-7.86381	2.05404e-26	6.88925e-24	7.43142e-24	0	0	0	1.58993	0.895033	1.32065	172.988	341.309	372.177	0	1.10789	1.16435	0	1.26854	295.492	0.757414	VIBHAR_01734	hypothetical protein	VIBHAR_RS08135	WP_012127550.1	type III secretion system protein VscX
VIBHAR_05674	0.151428	-2.7233	4.21875e-24	1.37566e-21	4.58291e-22	121.743	104.292	64.2194	71.5466	67.1275	66.0326	309.846	532.128	509.869	87.7913	93.0626	80.3404	96.7516	68.2356	450.614	87.0648	VIBHAR_05674	hypothetical protein	VIBHAR_RS21490	WP_041853546.1	hypothetical protein
VIBHAR_01737	0.00268578	-8.54044	9.31924e-24	2.95672e-21	3.12251e-21	1.19356	2.29214	1.60548	0.794963	0.895033	1.32065	153.28	403.276	564.401	1.7214	0	2.32871	1.69706	1.00355	373.652	1.35004	VIBHAR_01737	hypothetical protein	VIBHAR_RS08150	WP_012127553.1	LcrR family type III secretion system chaperone
VIBHAR_01735	0.00517043	-7.5955	2.02202e-21	6.24645e-19	6.73804e-19	0	3.43821	0	0.794963	2.6851	0	134.668	243.933	294.47	0.860699	0	1.16435	1.14607	1.16002	224.357	0.675018	VIBHAR_01735	hypothetical protein	VIBHAR_RS08140	WP_012127551.1	type III secretion system chaperone VscY
VIBHAR_05673	0.040422	-4.62871	5.14428e-21	1.54843e-18	1.78544e-18	14.3227	19.4832	14.4494	3.17985	1.79007	7.92391	67.8814	122.95	128.149	12.9105	13.2947	10.4792	16.0851	4.29794	106.327	12.2281	VIBHAR_05673	hypothetical protein	VIBHAR_RS21485	WP_012129288.1	type III secretion system chaperone
VIBHAR_01710	0.00103594	-9.91484	2.28321e-20	6.70064e-18	3.27473e-17	3.58068	1.14607	0	0	0.895033	0.660326	320.794	526.226	654.378	3.4428	2.21578	0	1.57558	0.518453	500.466	1.88619	VIBHAR_01710	hypothetical protein	VIBHAR_RS08015	WP_005426189.1	hypothetical protein
VIBHAR_01732	0.002923	-8.41834	8.20384e-20	2.3489e-17	2.52278e-17	0	0	0.802742	0	0	0	203.644	387.538	432.162	0.860699	0	3.49306	0.267581	0	341.115	1.45125	VIBHAR_01732	hypothetical protein	VIBHAR_RS08125	WP_012127548.1	TyeA family type III secretion system gatekeeper subunit
VIBHAR_01697	0.00409826	-7.93077	3.49532e-19	9.76941e-17	4.89386e-16	0	0	0	0	0	0	213.498	253.769	261.751	64.5525	67.5812	51.2315	0	0	243.006	61.1217	VIBHAR_01697	hypothetical protein	VIBHAR_RS07950	WP_012127524.1	AraC family transcriptional regulator
VIBHAR_01725	0.00695532	-7.16767	1.42284e-16	3.88435e-14	1.90159e-13	2.38712	0	0	1.58993	0.895033	0.660326	64.5968	161.31	226.306	0	1.10789	0	0.795708	1.04843	150.738	0.369296	VIBHAR_01725	hypothetical protein	VIBHAR_RS08090	WP_012127542.1	type III secretion system export apparatus subunit SctS
VIBHAR_06684	0.174991	-2.51465	4.27939e-16	1.14172e-13	5.89889e-14	515.618	334.652	259.286	405.431	294.466	305.071	1122.23	1926.87	2693.86	337.394	344.553	363.278	369.852	334.989	1914.32	348.409	VIBHAR_06684	hypothetical protein	VIBHAR_RS25740	WP_012130081.1	DUF2974 domain-containing protein
VIBHAR_02154	0.166954	-2.58248	1.33775e-15	3.48975e-13	1.74815e-12	236.325	220.045	179.814	166.942	226.443	179.609	626.26	1126.22	1679.57	161.811	196.096	293.417	212.062	190.998	1144.02	217.108	VIBHAR_02154	hypothetical protein	VIBHAR_RS10105	WP_012127870.1	hypothetical protein
VIBHAR_01692	0.00822989	-6.92491	1.99922e-14	5.10191e-12	5.88285e-12	2.38712	0	0	1.58993	0.895033	0	74.4505	99.3436	128.149	1.7214	4.43155	0	0.795708	0.82832	100.648	2.05098	VIBHAR_01692	hypothetical protein	VIBHAR_RS07935	WP_012127519.1	T3SS regulon translocated regulator ExsE2
VIBHAR_01738	0.00115191	-9.76175	6.5027e-14	1.62415e-11	8.18412e-12	3.58068	0	2.40823	3.97481	0	0	649.252	1229.5	1571.87	2.5821	0	4.65741	1.9963	1.32494	1150.21	2.41317	VIBHAR_01738	hypothetical protein	VIBHAR_RS08155	WP_005426293.1	LcrG family type III secretion system chaperone
VIBHAR_01714	0.197858	-2.33747	3.91876e-13	9.58381e-11	4.82929e-11	115.775	169.618	142.888	90.6257	102.034	90.4647	228.826	516.39	685.733	160.09	189.449	166.503	142.761	94.3747	476.983	172.014	VIBHAR_01714	hypothetical protein	VIBHAR_RS08035	.	IS630 family transposase
VIBHAR_01729	0.00147436	-9.4057	4.40577e-13	1.0555e-10	3.23928e-10	0	0	0	0	0	0.660326	83.2094	164.261	200.403	0	0	0	0	0.220109	149.291	0	VIBHAR_01729	hypothetical protein	VIBHAR_RS08110	WP_012127545.1	YscO family type III secretion system apparatus protein
VIBHAR_01694	0.165822	-2.59229	1.69906e-09	3.98905e-07	4.86428e-07	0	1.14607	4.81645	11.1295	8.95033	11.2255	47.079	70.8192	70.8909	3.4428	4.43155	1.16435	1.98751	10.4351	62.9297	3.0129	VIBHAR_01694	hypothetical protein	VIBHAR_RS07945	WP_021017830.1	YscW family type III secretion system pilotin
VIBHAR_05300	0.423744	-1.23874	4.12272e-09	9.48954e-07	3.22459e-07	198.131	223.483	195.869	130.374	137.835	130.745	245.249	311.801	384.447	179.025	244.843	260.815	205.828	132.985	313.832	228.228	VIBHAR_05300	hypothetical protein	VIBHAR_RS19900	WP_169563933.1	IS630 family transposase
VIBHAR_02134	0.366996	-1.44616	1.92083e-08	4.33628e-06	1.74348e-06	194.55	238.382	219.149	124.809	135.15	115.557	224.446	339.342	459.428	176.443	265.893	215.405	217.361	125.172	341.072	219.247	VIBHAR_02134	hypothetical protein	VIBHAR_RS10010	WP_169563909.1	IS630 family transposase
VIBHAR_05606	0.417651	-1.25963	2.56997e-08	5.69224e-06	2.82092e-06	175.454	225.776	181.42	120.834	153.051	118.859	238.68	329.506	372.177	167.836	243.735	210.748	194.216	130.915	313.454	207.44	VIBHAR_05606	hypothetical protein	VIBHAR_RS21175	WP_169563929.1	IS630 family transposase
VIBHAR_06376	0.41191	-1.2796	2.83854e-08	6.17067e-06	2.09449e-06	245.874	262.45	218.346	132.759	146.785	126.122	227.731	341.309	415.803	223.782	274.756	310.882	242.223	135.222	328.281	269.807	VIBHAR_06376	hypothetical protein	VIBHAR_RS24485	WP_169563909.1	IS630 family transposase
VIBHAR_01880	0.434826	-1.20149	4.97436e-08	1.06171e-05	3.537e-06	208.873	195.978	194.264	115.27	139.625	140.649	211.308	327.539	370.814	197.961	251.491	234.035	199.705	131.848	303.22	227.829	VIBHAR_01880	hypothetical protein	VIBHAR_RS08835	WP_169563909.1	IS630 family transposase
CP000789.1_1718599_1718681_plus	0.00613222	-7.34937	1.03935e-07	2.17874e-05	2.85538e-05	0	0	0.802742	0	0	0.660326	19.7075	33.4424	54.5315	0	1.10789	1.16435	0.267581	0.220109	35.8938	0.757414	.	.	.	.	.
VIBHAR_07122	0.410381	-1.28497	1.12821e-07	2.32351e-05	1.19414e-05	206.486	261.304	200.686	147.068	153.946	134.046	243.059	359.014	458.064	191.075	265.893	252.665	222.825	145.02	353.379	236.544	VIBHAR_07122	hypothetical protein	VIBHAR_RS27525	WP_169563909.1	IS630 family transposase
VIBHAR_05065	0.402919	-1.31144	1.77694e-07	3.59646e-05	3.62431e-05	150.389	166.18	130.044	99.3703	90.3984	87.8234	157.66	234.097	297.197	119.637	160.644	175.817	148.871	92.5307	229.651	152.033	VIBHAR_05065	hypothetical protein	VIBHAR_RS18875	.	IS630 family transposase
CP000790.1_883156_883255_plus	0.0498402	-4.32655	2.19687e-07	4.37103e-05	0.00445	0	1.14607	0	0	0	0	15.328	18.6884	23.1759	1.7214	0	0	0.382023	0	19.0641	0.5738	.	.	.	.	.
VIBHAR_06970	0.236719	-2.07875	4.71953e-07	9.23376e-05	0.000115073	15.5163	22.9214	11.2384	11.9244	8.95033	12.5462	30.6561	49.18	61.3479	16.3533	21.0499	23.2871	16.5587	11.1403	47.0613	20.2301	VIBHAR_06970	hypothetical protein	.	.	.
VIBHAR_01715	0.260111	-1.9428	5.06828e-07	9.75352e-05	0.00028983	27.4519	19.4832	16.0548	14.3093	17.0056	17.1685	42.6996	55.0816	88.6137	13.7712	17.7262	25.6158	20.9966	16.1611	62.1316	19.0377	VIBHAR_01715	hypothetical protein	.	.	.
VIBHAR_02701	0.441655	-1.17901	9.17489e-07	0.000173716	7.33969e-05	204.099	257.866	180.617	135.144	132.465	138.668	216.782	336.391	366.724	185.05	250.383	273.623	214.194	135.426	306.633	236.352	VIBHAR_02701	hypothetical protein	VIBHAR_RS12655	WP_169563905.1	IS630 family transposase
VIBHAR_02155	0.403465	-1.30949	1.0226e-06	0.000190544	0.000204474	145.614	165.034	133.255	83.4711	76.0778	94.4266	128.099	223.277	278.111	135.13	163.967	174.653	147.968	84.6585	209.829	157.917	VIBHAR_02155	hypothetical protein	VIBHAR_RS10110	.	IS630 family transposase
VIBHAR_05660	0.424077	-1.2376	1.37472e-06	0.000252154	0.00013358	214.841	245.259	214.332	138.324	139.625	134.707	214.593	341.309	417.166	186.772	300.238	291.088	224.811	137.552	324.356	259.366	VIBHAR_05660	hypothetical protein	VIBHAR_RS21420	WP_169563909.1	IS630 family transposase
VIBHAR_02688	0.454775	-1.13677	4.07957e-06	0.00073677	0.000377825	214.841	246.405	237.612	166.147	146.785	136.027	211.308	331.473	444.432	214.314	263.677	266.637	232.953	149.653	329.071	248.209	VIBHAR_02688	hypothetical protein	VIBHAR_RS12595	WP_169563907.1	IS630 family transposase
CP000789.1_2852912_2853011_minus	0.0672415	-3.8945	6.97146e-06	0.00123997	1	0	0	0.802742	0	0	0	8.75888	13.7704	19.086	0	0	0	0.267581	0	13.8718	0	.	.	.	.	.
VIBHAR_05849	0.426635	-1.22893	7.47902e-06	0.00131039	0.00142645	68.033	75.6406	67.4304	34.1834	48.3318	37.6386	64.5968	105.245	111.79	50.7813	62.0417	72.1899	70.368	40.0513	93.8772	61.671	VIBHAR_05849	hypothetical protein	VIBHAR_RS22255	.	winged helix-turn-helix domain-containing protein
VIBHAR_06971	0.470529	-1.08764	1.43141e-05	0.00247107	0.00262791	133.679	134.09	124.425	73.1366	95.7686	95.0869	119.34	215.408	226.306	123.941	148.457	152.53	130.731	87.9974	187.018	141.643	VIBHAR_06971	hypothetical protein	VIBHAR_RS26915	.	IS630 family transposase
VIBHAR_01719	0.416928	-1.26213	1.70843e-05	0.00290655	0.0139533	185.002	248.697	174.998	129.579	152.156	141.31	187.221	363.932	463.518	201.404	279.188	220.063	202.899	141.015	338.224	233.551	VIBHAR_01719	hypothetical protein	VIBHAR_RS08055	WP_169563912.1	IS630 family transposase
VIBHAR_05208	0.53378	-0.905681	2.58114e-05	0.00432858	0.0207924	121.743	137.528	113.187	69.9567	79.658	85.8424	120.435	147.54	173.137	98.1197	131.839	109.449	124.153	78.4857	147.037	113.136	VIBHAR_05208	hypothetical protein	VIBHAR_RS19505	.	IS630 family transposase
VIBHAR_01874	0.625711	-0.676433	2.91274e-05	0.00481586	0.00261056	600.361	647.529	552.287	437.229	426.036	395.535	595.604	636.389	779.8	540.519	695.754	681.147	600.059	419.6	670.598	639.14	VIBHAR_01874	hypothetical protein	VIBHAR_RS08805	WP_005425740.1	envelope stress response membrane protein PspC
VIBHAR_05212	0.438295	-1.19002	4.19945e-05	0.00684686	0.0333715	77.5815	75.6406	68.2331	60.4172	59.0722	55.4674	73.3557	155.409	170.411	68.8559	84.1995	86.1621	73.8184	58.3189	133.058	79.7392	VIBHAR_05212	hypothetical protein	VIBHAR_RS19525	.	IS630 family transposase
VIBHAR_04930	0.560656	-0.834812	4.89083e-05	0.00786486	0.00339471	170.679	160.45	166.168	91.4207	129.78	118.198	169.703	213.441	222.216	141.155	198.312	168.831	165.766	113.133	201.787	169.433	VIBHAR_04930	hypothetical protein	VIBHAR_RS18290	WP_011999219.1	IS630 family transposase
CP000789.1_1721392_1721491_minus	0.00654781	-7.25477	6.0761e-05	0.00963883	0.0124953	0	2.29214	0	0	0	0	67.8814	186.884	200.403	0	0	0	0.764046	0	151.723	0	.	.	.	.	.
VIBHAR_01872	0.662167	-0.594732	0.000106541	0.0166758	0.00902146	1937.15	1841.73	1441.73	1195.62	1142.06	1158.87	1605.07	1656.38	2019.03	1590.57	1598.68	1794.27	1740.2	1165.52	1760.16	1661.17	VIBHAR_01872	hypothetical protein	VIBHAR_RS08795	WP_005425704.1	phage shock protein PspA
