## Supplementary material for "*Vibrio campbellii* encodes a distinct set of type III secretion system effectors that mediate cytotoxicity in eukaryotic host models": Dataset S3

### Sheet: Supporting Information Dataset 
# blastp
# Iteration: 6
# Query: WP_012130081.1 Tle-like phospholipase domain-containing protein [Vibrio campbellii]
# RID: 00GR4BSN014
# Database: refseq_protein
# Fields: query acc.ver, subject acc.ver, % identity, alignment length, mismatches, gap opens, q. start, q. end, s. start, s. end, evalue, bit score, % positives
# 500 hits found
WP_012130081.1	WP_012130081.1	100	359	0	0	1	359	1	359	5.8e-160	462	100
WP_012130081.1	WP_224160783.1	70.822	353	102	1	8	359	4	356	3.55e-154	448	82.44
WP_012130081.1	WP_015870729.1	64.058	345	122	2	8	352	4	346	8.74e-154	447	79.13
WP_012130081.1	WP_368165170.1	71.388	353	100	1	8	359	4	356	1.3e-153	446	82.72
WP_012130081.1	WP_060583596.1	70.255	353	104	1	8	359	4	356	2.35e-153	446	81.59
WP_012130081.1	WP_050665694.1	70.538	353	103	1	8	359	4	356	2.35e-153	446	81.87
WP_012130081.1	WP_224161817.1	70.538	353	103	1	8	359	4	356	2.83e-153	445	81.87
WP_012130081.1	WP_136612693.1	70.538	353	103	1	8	359	4	356	3.6e-153	445	81.87
WP_012130081.1	WP_395755845.1	63.768	345	123	2	8	352	4	346	1.03e-152	444	78.84
WP_012130081.1	WP_395756116.1	64.058	345	122	2	8	352	4	346	1.09e-152	444	79.13
WP_012130081.1	WP_416649465.1	70.538	353	103	1	8	359	4	356	7.2e-152	442	81.59
WP_012130081.1	WP_407955012.1	70.255	353	104	1	8	359	4	356	4.62e-151	439	81.3
WP_012130081.1	WP_198077321.1	63.873	346	123	2	8	352	4	348	6.76e-151	439	78.32
WP_012130081.1	WP_416041767.1	63.584	346	124	2	8	352	4	348	1.73e-150	439	78.03
WP_012130081.1	WP_081164808.1	62.319	345	128	2	8	352	4	346	3.62e-150	438	78.26
WP_012130081.1	WP_286275255.1	63.873	346	123	2	8	352	4	348	3.12e-149	436	78.32
WP_012130081.1	WP_274680649.1	29.944	354	219	10	9	345	74	415	3.84e-132	394	48.31
WP_012130081.1	WP_274675656.1	29.944	354	219	10	9	345	74	415	2.4e-131	392	48.31
WP_012130081.1	WP_274678070.1	29.944	354	219	10	9	345	126	467	4.9e-131	393	48.31
WP_012130081.1	WP_301063859.1	30.226	354	218	10	9	345	160	501	1.64e-130	393	48.59
WP_012130081.1	WP_277206558.1	31.778	343	208	8	11	344	51	376	2.02e-125	376	46.94
WP_012130081.1	WP_274673686.1	32.704	318	191	9	39	345	1	306	2.08e-125	373	49.69
WP_012130081.1	WP_438708548.1	31.778	343	208	8	11	344	51	376	1.02e-123	371	47.23
WP_012130081.1	WP_274693524.1	34.77	348	203	10	6	341	99	434	1.49e-120	365	48.85
WP_012130081.1	WP_274682817.1	34.77	348	203	10	6	341	134	469	2.35e-118	361	48.85
WP_012130081.1	WP_172532555.1	34.483	348	202	9	6	341	148	481	1.84e-117	359	49.71
WP_012130081.1	WP_474813601.1	32.486	354	218	10	5	342	5	353	3.49e-117	354	48.31
WP_012130081.1	WP_083932343.1	44.474	371	171	9	1	346	1	361	5.65e-117	354	58.49
WP_012130081.1	WP_252019198.1	29.843	382	209	9	3	345	5	366	1.29e-116	353	44.5
WP_012130081.1	WP_166014194.1	31.778	343	208	8	11	344	51	376	5.92e-115	349	48.4
WP_012130081.1	WP_018692618.1	32.486	354	218	10	5	342	5	353	5.07e-114	345	49.15
WP_012130081.1	WP_262601153.1	30.688	378	206	10	6	344	19	379	1.94e-112	342	43.92
WP_012130081.1	WP_446595560.1	30.868	311	187	9	15	309	117	415	5.25e-112	343	48.23
WP_012130081.1	WP_262565149.1	30.423	378	207	10	6	344	19	379	3.83e-111	339	44.18
WP_012130081.1	WP_317146234.1	31.818	330	187	8	36	345	36	347	2.64e-110	336	46.06
WP_012130081.1	WP_274694989.1	32.847	274	162	8	39	302	1	262	1.1e-109	331	49.64
WP_012130081.1	WP_425608845.1	32.384	281	168	8	39	309	1	269	1.24e-108	329	48.75
WP_012130081.1	WP_425608894.1	32.384	281	168	8	39	309	1	269	1.38e-108	329	48.75
WP_012130081.1	WP_274677631.1	32.384	281	168	8	39	309	1	269	1.39e-108	329	48.75
WP_012130081.1	WP_448217277.1	32.121	330	186	8	36	345	36	347	1.65e-108	331	46.67
WP_012130081.1	WP_422134022.1	32.121	330	186	8	36	345	36	347	2.17e-108	331	46.67
WP_012130081.1	WP_354007337.1	30.481	374	208	9	6	344	19	375	3.37e-108	332	43.58
WP_012130081.1	WP_421692441.1	32.364	275	164	8	39	303	1	263	4.66e-108	327	49.09
WP_012130081.1	WP_257276372.1	30.816	331	191	8	36	346	36	348	9.76e-108	329	45.62
WP_012130081.1	WP_252179674.1	30.816	331	189	9	36	344	36	348	1.84e-107	329	43.81
WP_012130081.1	WP_257255613.1	31.118	331	190	8	36	346	36	348	1.12e-106	327	45.92
WP_012130081.1	WP_072551116.1	31.692	325	200	7	25	342	14	323	5.61e-106	324	48.31
WP_012130081.1	WP_342221033.1	31.385	325	201	7	25	342	14	323	1.33e-105	323	48
WP_012130081.1	WP_051790559.1	32.174	345	180	10	34	341	51	378	1.4e-103	320	44.35
WP_012130081.1	WP_280551468.1	29.24	342	206	11	6	338	6	320	4.37e-102	314	47.66
WP_012130081.1	WP_281646787.1	30	300	171	7	70	348	30	311	2.29e-101	312	41.67
WP_012130081.1	WP_194842453.1	34.643	280	147	6	85	345	2	264	3.11e-101	310	49.64
WP_012130081.1	WP_422640802.1	32.061	262	156	8	39	290	1	250	3.48e-101	309	49.24
WP_012130081.1	WP_425627727.1	69.512	246	74	1	8	252	4	249	5.29e-100	306	79.67
WP_012130081.1	WP_280628284.1	30.063	316	187	10	30	338	32	320	1.13e-99	308	49.05
WP_012130081.1	WP_280625682.1	30.159	315	186	10	31	338	33	320	2.11e-99	307	48.57
WP_012130081.1	WP_406931785.1	30.159	315	186	10	31	338	33	320	4.14e-99	307	48.57
WP_012130081.1	WP_261925553.1	33.469	245	147	7	39	273	1	239	1.04e-98	303	50.2
WP_012130081.1	WP_434634588.1	28.969	359	220	13	1	346	1	337	1.28e-98	306	42.06
WP_012130081.1	WP_101707713.1	28.969	359	217	13	1	346	1	334	7.22e-98	304	42.06
WP_012130081.1	WP_280937528.1	30.599	317	186	10	29	338	31	320	1.01e-97	303	47.63
WP_012130081.1	WP_034840944.1	29.412	323	190	8	42	344	41	345	8.23e-97	302	44.58
WP_012130081.1	WP_424644961.1	27.577	359	222	13	1	346	1	334	3.82e-96	300	40.67
WP_012130081.1	WP_225505592.1	29.653	317	189	9	29	338	31	320	4.46e-96	299	47.32
WP_012130081.1	WP_406937552.1	29.653	317	189	9	29	338	31	320	7.76e-96	298	47
WP_012130081.1	WP_180559027.1	29.653	317	189	9	29	338	31	320	9.13e-96	298	47
WP_012130081.1	WP_081576265.1	28.342	374	226	14	1	359	1	347	1.24e-94	296	42.25
WP_012130081.1	WP_210544320.1	28.532	361	221	13	1	346	1	339	5.57e-94	294	42.38
WP_012130081.1	WP_019100338.1	28.075	374	227	14	1	359	1	347	5.63e-94	294	41.71
WP_012130081.1	WP_043639553.1	27.005	374	231	13	1	359	1	347	8.79e-94	294	40.37
WP_012130081.1	WP_194426028.1	27.005	374	231	13	1	359	1	347	1.36e-93	293	40.37
WP_012130081.1	WP_279721390.1	28.075	374	227	14	1	359	1	347	1.53e-93	293	41.44
WP_012130081.1	WP_143330337.1	27.005	374	231	13	1	359	1	347	1.78e-93	293	40.37
WP_012130081.1	WP_162788060.1	27.005	374	231	13	1	359	1	347	1.88e-93	293	40.37
WP_012130081.1	WP_210562696.1	29.814	322	196	11	38	346	3	307	2.07e-93	292	43.79
WP_012130081.1	WP_225548346.1	29.814	322	196	11	38	346	3	307	2.34e-93	292	43.79
WP_012130081.1	WP_446024013.1	27.005	374	231	13	1	359	1	347	2.6e-93	292	40.37
WP_012130081.1	WP_196303940.1	29.814	322	196	11	38	346	3	307	2.84e-93	291	43.79
WP_012130081.1	WP_107732444.1	27.54	374	229	13	1	359	1	347	2.93e-93	292	41.44
WP_012130081.1	WP_230644307.1	29.814	322	196	11	38	346	3	307	3.2e-93	291	43.79
WP_012130081.1	WP_168228226.1	29.814	322	196	11	38	346	3	307	3.57e-93	291	43.79
WP_012130081.1	WP_062270723.1	27.119	354	220	8	11	344	10	345	4.92e-93	292	41.24
WP_012130081.1	WP_081527006.1	28.255	361	222	13	1	346	1	339	7.07e-93	291	42.11
WP_012130081.1	WP_196250179.1	29.503	322	197	11	38	346	3	307	8.15e-93	290	43.79
WP_012130081.1	WP_196303040.1	29.814	322	196	11	38	346	3	307	1.67e-92	289	43.79
WP_012130081.1	WP_156187744.1	27.405	343	212	10	12	341	18	336	1.88e-92	290	41.4
WP_012130081.1	WP_166452421.1	27.54	374	229	13	1	359	1	347	2.07e-92	290	41.18
WP_012130081.1	WP_434002216.1	28.221	326	196	8	41	346	40	347	2.19e-92	290	42.94
WP_012130081.1	WP_259042924.1	27.405	343	212	10	12	341	18	336	2.52e-92	290	41.4
WP_012130081.1	WP_205467763.1	27.114	343	213	10	12	341	18	336	3.09e-92	290	41.11
WP_012130081.1	WP_081545122.1	27.54	374	229	13	1	359	1	347	3.3e-92	290	41.18
WP_012130081.1	WP_337882708.1	26.738	374	232	13	1	359	1	347	3.37e-92	290	40.11
WP_012130081.1	WP_426714975.1	29.814	322	196	11	38	346	3	307	1.69e-91	287	42.86
WP_012130081.1	WP_107798679.1	26.738	374	232	14	1	359	1	347	5.2e-91	287	40.37
WP_012130081.1	WP_235087806.1	27.005	374	231	14	1	359	1	347	9.04e-91	286	40.91
WP_012130081.1	WP_253315514.1	26.738	374	232	14	1	359	1	347	1.7e-90	285	40.37
WP_012130081.1	WP_474453869.1	27.528	356	222	12	1	341	1	335	4.22e-90	284	41.85
WP_012130081.1	WP_210731325.1	31.939	263	156	8	9	255	113	368	6.61e-89	282	49.81
WP_012130081.1	WP_310512434.1	27.9	319	194	9	31	341	33	323	7.7e-89	280	45.14
WP_012130081.1	WP_032116240.1	27.9	319	194	9	31	341	33	323	1.98e-88	279	45.77
WP_012130081.1	WP_278068695.1	63.801	221	78	2	8	228	4	222	5.77e-88	275	76.92
WP_012130081.1	WP_263078885.1	37.143	245	128	6	108	343	4	231	1.23e-87	274	52.65
WP_012130081.1	WP_289245740.1	62.162	222	82	2	8	228	4	224	2.14e-87	273	74.77
WP_012130081.1	WP_180816601.1	29.787	282	175	8	68	341	5	271	7.36e-86	271	48.23
WP_012130081.1	WP_322248489.1	31.119	286	168	10	74	345	2640	2910	2.83e-79	276	47.2
WP_012130081.1	WP_074216200.1	29.154	319	193	7	42	341	100	404	6.18e-79	258	43.89
WP_012130081.1	WP_317646957.1	32.353	238	135	7	133	359	1	223	6.04e-78	249	44.96
WP_012130081.1	WP_262599388.1	30.108	279	160	6	83	338	21	287	9.12e-77	248	42.65
WP_012130081.1	WP_406941447.1	33.333	207	121	5	141	341	2	197	1.93e-65	216	52.66
WP_012130081.1	WP_026824198.1	31.579	190	115	5	154	338	1	180	2.04e-62	208	50.53
WP_012130081.1	WP_479373811.1	30.645	186	114	5	158	338	6	181	1e-58	198	49.46
WP_012130081.1	WP_227107709.1	30	260	155	9	1	246	1	247	2.07e-55	194	43.46
WP_012130081.1	WP_354008553.1	30.131	229	146	4	110	338	23	237	1.33e-51	182	43.23
WP_012130081.1	WP_421034226.1	27.875	287	171	9	67	340	103	366	1.58e-51	186	41.11
WP_012130081.1	WP_343641852.1	22.096	353	238	9	2	340	5	334	2.06e-51	185	37.39
WP_012130081.1	WP_067271794.1	25.076	331	220	6	19	340	55	366	2.13e-51	186	39.88
WP_012130081.1	WP_431053073.1	25.091	275	180	6	73	339	2	258	7.37e-51	181	37.45
WP_012130081.1	WP_194944720.1	26.036	338	216	10	20	343	52	369	1.72e-50	183	42.01
WP_012130081.1	WP_419835281.1	34.328	134	71	2	212	345	8	124	2.25e-47	167	52.24
WP_012130081.1	WP_431103496.1	20.112	358	254	8	2	350	33	367	5.38e-47	174	35.2
WP_012130081.1	WP_267784357.1	25.152	330	201	10	36	344	6	310	4.84e-46	170	38.79
WP_012130081.1	WP_377155165.1	20.354	339	239	7	20	350	2	317	6.5e-46	169	35.1
WP_012130081.1	WP_334469467.1	27.053	207	99	6	141	341	2	162	8.92e-46	164	45.89
WP_012130081.1	WP_477827655.1	26.667	330	197	9	1	303	1	312	1.07e-45	171	38.79
WP_012130081.1	WP_143171842.1	26.667	330	197	9	1	303	1	312	1.53e-45	171	38.79
WP_012130081.1	WP_457332003.1	31.169	231	128	5	86	303	100	312	3.3e-45	169	44.16
WP_012130081.1	WP_278068301.1	61.864	118	45	0	235	352	1	118	7.12e-45	161	81.36
WP_012130081.1	WP_284262765.1	25.597	293	180	9	66	338	83	357	2.12e-44	167	37.2
WP_012130081.1	WP_366212704.1	31.902	163	94	5	185	341	9	160	2.23e-44	161	53.99
WP_012130081.1	WP_474450476.1	26.842	190	120	4	28	215	30	202	4.2e-44	162	41.58
WP_012130081.1	WP_483106333.1	19.832	358	255	8	2	350	33	367	4.94e-44	166	34.36
WP_012130081.1	WP_310509831.1	26.842	190	120	4	28	215	30	202	5.03e-44	162	41.58
WP_012130081.1	WP_125323238.1	27.937	315	190	11	48	344	48	343	1.4e-43	164	41.59
WP_012130081.1	WP_171361096.1	27.937	315	190	11	48	344	48	343	5.07e-43	163	41.9
WP_012130081.1	WP_289245741.1	64.957	117	41	0	236	352	1	117	2.68e-42	154	82.91
WP_012130081.1	WP_173134897.1	22.069	290	194	7	66	344	139	407	3.13e-42	163	35.86
WP_012130081.1	WP_419835280.1	26.484	219	125	5	3	188	5	220	3.39e-42	157	38.36
WP_012130081.1	WP_421588568.1	28.302	318	184	11	48	347	48	339	1.33e-41	159	42.77
WP_012130081.1	WP_477992824.1	30.544	239	146	6	38	261	50	283	1.98e-41	157	44.35
WP_012130081.1	WP_152431350.1	24.929	353	217	10	25	347	8	342	3.01e-41	158	38.53
WP_012130081.1	WP_147375815.1	25.818	275	157	8	81	327	284	539	5.56e-39	157	41.09
WP_012130081.1	WP_425627730.1	72.642	106	29	0	254	359	1	106	2.11e-36	138	85.85
WP_012130081.1	WP_448216563.1	22.677	269	151	9	82	335	43	269	5.66e-34	137	42.01
WP_012130081.1	WP_422474676.1	19.643	336	211	8	15	335	8	299	2.52e-33	136	36.9
WP_012130081.1	WP_422137597.1	22.677	269	149	8	82	335	43	267	2.97e-33	136	40.89
WP_012130081.1	WP_422133193.1	19.643	336	211	8	15	335	8	299	4.65e-33	136	36.9
WP_012130081.1	WP_317145874.1	27.228	202	128	7	82	268	75	272	8.17e-33	135	47.03
WP_012130081.1	WP_153765998.1	20.891	359	226	12	15	340	32	365	9.33e-32	134	33.98
WP_012130081.1	WP_262566618.1	30.539	167	90	4	83	227	21	183	1.04e-31	128	41.32
WP_012130081.1	WP_257280560.1	21.875	288	162	9	82	348	78	323	2.12e-31	131	37.85
WP_012130081.1	WP_257254373.1	21.875	288	162	9	82	348	78	323	2.3e-31	131	37.85
WP_012130081.1	WP_310509832.1	31.298	131	78	4	212	341	1	120	3.71e-31	125	54.2
WP_012130081.1	WP_279756296.1	22.581	341	221	10	19	332	43	367	8.76e-30	129	35.19
WP_012130081.1	WP_431287882.1	21.37	365	238	9	2	338	33	376	4.61e-28	124	34.25
WP_012130081.1	WP_431264991.1	22.096	353	237	10	4	338	44	376	1.29e-27	122	32.58
WP_012130081.1	WP_431259361.1	23.511	319	199	9	38	338	12	303	3.87e-27	120	33.23
WP_012130081.1	WP_431050050.1	26.389	216	140	4	130	338	99	302	2.39e-26	118	39.35
WP_012130081.1	WP_155162402.1	22.109	294	179	8	35	300	76	347	7.18e-26	118	36.39
WP_012130081.1	WP_479373814.1	30	130	72	5	31	158	33	145	1.26e-25	113	47.69
WP_012130081.1	WP_252176349.1	23.478	230	142	8	82	296	1	211	2.2e-24	111	39.57
WP_012130081.1	WP_067278227.1	18.841	345	239	8	4	337	54	368	8.45e-24	112	30.43
WP_012130081.1	WP_290605006.1	24.183	153	91	4	31	181	33	162	3.79e-23	105	37.25
WP_012130081.1	WP_233234522.1	20	320	202	9	52	342	42	336	9.68e-23	109	31.56
WP_012130081.1	WP_299734373.1	16.822	428	254	16	1	355	1	399	1.02e-22	109	28.5
WP_012130081.1	WP_034872305.1	19.757	329	183	11	68	336	87	394	6.02e-22	107	30.4
WP_012130081.1	WP_119710783.1	31.579	95	59	3	75	167	12	102	1.33e-20	96.8	48.42
WP_012130081.1	WP_262566617.1	22.727	110	75	2	229	338	1	100	4.46e-20	95.2	39.09
WP_012130081.1	WP_456831274.1	19.091	330	225	12	27	337	4	310	5.54e-20	101	36.97
WP_012130081.1	WP_180566636.1	20.391	358	234	11	8	337	11	345	7.79e-19	98.3	36.59
WP_012130081.1	WP_163836320.1	20.178	337	214	15	40	340	33	350	1.52e-18	97.5	38.58
WP_012130081.1	WP_188964096.1	24.762	210	128	8	137	337	109	297	2.88e-17	93.7	40.95
WP_012130081.1	WP_274690406.1	21.372	379	247	11	9	355	4	363	2.89e-17	94.1	36.68
WP_012130081.1	WP_474450475.1	25	96	61	3	247	341	2	87	7.68e-17	86	47.92
WP_012130081.1	WP_407569165.1	20.53	302	207	10	46	337	20	298	1.09e-16	91.8	37.42
WP_012130081.1	WP_216602304.1	19.018	326	221	11	34	336	9	314	1.11e-16	91.8	35.58
WP_012130081.1	WP_020583257.1	17.829	387	211	15	29	339	46	401	3.5e-16	91.4	31.01
WP_012130081.1	WP_215985897.1	19.018	326	221	11	34	336	7	312	7.81e-16	89.4	35.58
WP_012130081.1	WP_148101004.1	18.712	326	222	11	34	336	7	312	9.3e-16	89.1	35.28
WP_012130081.1	WP_257283525.1	17.277	382	207	15	39	342	53	403	1.07e-15	89.8	30.63
WP_012130081.1	WP_162505360.1	31.765	85	52	3	88	170	1	81	1.37e-15	82.9	50.59
WP_012130081.1	WP_380004290.1	22.275	211	137	8	137	344	118	304	1.56e-15	88.3	40.28
WP_012130081.1	WP_135677530.1	26.957	115	65	5	31	143	33	130	2.22e-15	83.7	44.35
WP_012130081.1	WP_407540353.1	20.06	334	229	12	19	337	2	312	3.62e-15	87.5	36.83
WP_012130081.1	WP_261919212.1	21.333	75	52	2	235	309	1	68	4.06e-15	81	41.33
WP_012130081.1	WP_161883995.1	22.857	210	138	6	137	343	96	284	4.12e-15	86.8	41.9
WP_012130081.1	WP_066016317.1	17.12	368	205	13	57	349	67	409	7.23e-15	87.5	29.89
WP_012130081.1	WP_163370687.1	17.847	353	184	13	68	342	79	403	8.23e-15	87.1	30.59
WP_012130081.1	WP_252017889.1	17.549	359	243	11	2	348	31	348	8.75e-15	86.8	33.15
WP_012130081.1	WP_145999890.1	17.847	353	184	13	68	342	79	403	9.57e-15	87.1	30.59
WP_012130081.1	WP_261934008.1	21.622	74	51	2	236	309	1	67	1.17e-14	79.4	40.54
WP_012130081.1	WP_269673895.1	17.564	353	185	14	68	342	79	403	1.33e-14	86.8	30.03
WP_012130081.1	WP_257295555.1	15.934	364	204	14	55	342	66	403	1.37e-14	86.8	28.3
WP_012130081.1	WP_171831440.1	21.531	209	139	8	133	336	96	284	1.57e-14	85.2	38.28
WP_012130081.1	WP_143678308.1	21.531	209	139	8	133	336	96	284	1.57e-14	85.2	38.28
WP_012130081.1	WP_239050724.1	22.509	271	177	11	65	330	37	279	1.96e-14	84.8	39.48
WP_012130081.1	WP_170882750.1	21.531	209	139	8	133	336	126	314	2.25e-14	85.2	38.28
WP_012130081.1	WP_420521875.1	21.531	209	139	8	133	336	126	314	2.25e-14	85.2	38.28
WP_012130081.1	WP_143722296.1	23.671	207	132	7	137	338	96	281	2.69e-14	84.4	42.03
WP_012130081.1	WP_189088114.1	24.242	198	124	7	133	330	108	279	3.72e-14	84.1	39.39
WP_012130081.1	WP_269677128.1	21.667	240	138	9	130	342	16	232	3.92e-14	82.9	37.92
WP_012130081.1	WP_209275065.1	18.258	356	179	13	68	342	79	403	4.27e-14	85.2	29.78
WP_012130081.1	WP_261916747.1	20.548	73	51	2	237	309	1	66	7.19e-14	77.5	39.73
WP_012130081.1	WP_261916821.1	20.548	73	51	2	237	309	1	66	8.12e-14	77.5	39.73
WP_012130081.1	WP_261925625.1	20.833	72	50	2	238	309	1	65	1.12e-13	76.7	38.89
WP_012130081.1	WP_260561130.1	20.642	218	136	6	130	342	112	297	3.37e-13	81.4	39.91
WP_012130081.1	WP_299003386.1	22.381	210	138	7	133	337	129	318	4e-13	81.4	43.33
WP_012130081.1	WP_420595362.1	22.302	278	173	10	76	342	44	289	6.84e-13	80.6	38.85
WP_012130081.1	WP_261921632.1	20.833	72	50	2	238	309	11	75	7.96e-13	74.8	38.89
WP_012130081.1	WP_124868966.1	22.302	278	173	9	76	342	46	291	9.26e-13	80.2	37.41
WP_012130081.1	WP_209201579.1	17.544	342	229	11	2	331	31	331	1.11e-12	80.2	32.75
WP_012130081.1	WP_109825481.1	22.17	212	133	6	136	342	129	313	1.29e-12	79.8	40.09
WP_012130081.1	WP_143720159.1	22.368	228	140	6	122	344	98	293	1.85e-12	79	37.28
WP_012130081.1	WP_161883066.1	20.354	226	143	6	122	342	104	297	2.14e-12	79	38.5
WP_012130081.1	WP_123101966.1	20.077	259	157	7	63	321	131	339	3.23e-12	79.4	32.82
WP_012130081.1	WP_034338470.1	22.422	223	138	7	119	338	88	278	4.22e-12	77.9	34.53
WP_012130081.1	WP_209199623.1	17.564	353	185	12	68	342	79	403	6.03e-12	78.7	28.9
WP_012130081.1	WP_375919025.1	19.788	283	177	10	41	313	93	335	6.13e-12	79	34.98
WP_012130081.1	WP_424951231.1	18.662	284	198	11	65	338	43	303	6.64e-12	77.9	36.97
WP_012130081.1	WP_425146319.1	24.211	190	117	7	154	337	125	293	1.09e-11	77.1	37.37
WP_012130081.1	WP_427934464.1	20.576	243	147	6	63	303	131	329	1.27e-11	77.5	32.92
WP_012130081.1	WP_223618825.1	20.189	317	201	13	33	330	14	297	1.39e-11	77.9	32.81
WP_012130081.1	WP_435395464.1	19.016	305	204	12	32	330	30	297	1.48e-11	77.9	33.11
WP_012130081.1	WP_440730889.1	19.874	317	202	13	33	330	14	297	1.63e-11	77.9	32.81
WP_012130081.1	WP_408951379.1	20.189	317	201	13	33	330	14	297	1.7e-11	77.9	32.81
WP_012130081.1	WP_152566317.1	20.189	317	201	13	33	330	14	297	1.86e-11	77.5	32.81
WP_012130081.1	WP_057970650.1	19.874	317	202	13	33	330	14	297	2.09e-11	77.5	32.81
WP_012130081.1	WP_310584545.1	20.308	325	218	16	35	345	5	302	2.2e-11	76.4	37.23
WP_012130081.1	WP_057919522.1	19.874	317	202	13	33	330	14	297	2.27e-11	77.5	32.81
WP_012130081.1	WP_427932090.1	20.165	243	148	6	63	303	131	329	2.71e-11	76.7	32.92
WP_012130081.1	WP_427944094.1	20.165	243	148	6	63	303	131	329	2.79e-11	76.7	32.92
WP_012130081.1	WP_427933950.1	22.941	170	95	4	134	303	8	141	4.64e-11	72.9	36.47
WP_012130081.1	WP_427930580.1	22.941	170	95	4	134	303	8	141	8.11e-11	72.1	36.47
WP_012130081.1	WP_386743374.1	17.204	279	192	10	34	308	12	255	8.38e-11	76	32.26
WP_012130081.1	WP_025638171.1	17.254	284	190	9	51	330	19	261	9.1e-11	74	33.45
WP_012130081.1	WP_017119474.1	18.293	246	155	10	86	330	15	215	2.05e-10	72.9	30.08
WP_012130081.1	WP_017170357.1	18.293	246	155	10	86	330	15	215	2.45e-10	72.5	30.08
WP_012130081.1	WP_201717180.1	21.884	329	204	11	1	321	267	550	2.92e-10	74	35.87
WP_012130081.1	WP_215057796.1	19.772	263	168	10	74	330	63	288	2.99e-10	74	33.46
WP_012130081.1	WP_053046584.1	21.408	355	211	13	6	330	166	482	3.36e-10	74	33.24
WP_012130081.1	WP_140192164.1	20.488	205	127	7	130	330	27	199	3.45e-10	71.7	36.1
WP_012130081.1	WP_151054082.1	16.667	348	243	12	4	330	692	1013	4.04e-10	74	30.46
WP_012130081.1	WP_235112479.1	19.392	263	169	10	74	330	62	287	4.83e-10	73.3	33.46
WP_012130081.1	WP_151053767.1	16.573	356	240	14	4	330	686	1013	4.84e-10	73.7	31.46
WP_012130081.1	WP_215496839.1	20.377	265	172	10	72	330	68	299	4.85e-10	73.3	31.7
WP_012130081.1	WP_441818340.1	19.392	263	169	10	74	330	63	288	5.07e-10	73.3	33.08
WP_012130081.1	WP_386784171.1	19.392	263	169	10	74	330	14	239	5.1e-10	73.3	33.46
WP_012130081.1	WP_057941169.1	19.392	263	169	10	74	330	60	285	5.13e-10	73.3	33.46
WP_012130081.1	WP_456832937.1	22.66	203	132	6	137	337	77	256	5.64e-10	71.7	36.95
WP_012130081.1	WP_090687079.1	20.721	222	144	7	129	338	42	243	7.07e-10	72.5	36.94
WP_012130081.1	WP_440221665.1	17.915	307	201	11	2	308	7	262	7.09e-10	72.9	30.94
WP_012130081.1	WP_460198994.1	17.551	245	158	9	86	330	15	215	7.83e-10	71	28.98
WP_012130081.1	WP_058958793.1	18.293	246	155	10	86	330	15	215	8.61e-10	71	30.08
WP_012130081.1	WP_121479882.1	20.703	256	175	5	1	247	96	332	9e-10	72.5	32.42
WP_012130081.1	WP_295409518.1	24.631	203	113	9	115	299	170	350	9.84e-10	72.5	40.39
WP_012130081.1	WP_099866708.1	18.776	245	155	9	86	330	15	215	1.06e-09	70.6	31.43
WP_012130081.1	WP_221670838.1	20.755	265	171	11	72	330	66	297	1.46e-09	71.7	33.58
WP_012130081.1	WP_242112776.1	18.519	243	152	10	74	303	15	224	1.53e-09	71.7	34.98
WP_012130081.1	WP_310979791.1	20	265	173	10	72	330	69	300	1.55e-09	71.7	31.7
WP_012130081.1	WP_052756531.1	20	265	173	10	72	330	69	300	1.58e-09	71.7	31.7
WP_012130081.1	WP_056109337.1	20	265	173	10	72	330	69	300	1.61e-09	71.7	31.7
WP_012130081.1	WP_095615790.1	16.94	366	258	11	10	356	109	447	1.86e-09	71.3	30.33
WP_012130081.1	WP_226467460.1	19.048	231	142	9	86	303	57	255	2.01e-09	71.3	33.77
WP_012130081.1	WP_410423593.1	17.769	242	170	5	1	231	96	319	2.19e-09	71.3	31.82
WP_012130081.1	WP_199502255.1	19.149	329	213	9	1	321	267	550	2.38e-09	71.3	33.74
WP_012130081.1	WP_363799562.1	20.755	265	171	11	72	330	66	297	2.43e-09	71.3	33.58
WP_012130081.1	WP_094059638.1	21.612	273	156	13	86	335	21	258	2.74e-09	69.4	34.43
WP_012130081.1	WP_029797134.1	17.46	252	164	8	51	298	19	230	2.75e-09	69	34.13
WP_012130081.1	WP_064745931.1	20.755	265	171	11	72	330	66	297	2.96e-09	71	33.58
WP_012130081.1	WP_057920362.1	19.623	265	174	10	72	330	69	300	2.98e-09	71	31.32
WP_012130081.1	WP_336132827.1	20.755	265	171	11	72	330	66	297	3.04e-09	71	33.58
WP_012130081.1	WP_211824065.1	17.91	335	218	12	16	329	121	419	3.14e-09	70.6	32.24
WP_012130081.1	WP_155955075.1	18.79	314	204	8	1	308	267	535	3.73e-09	70.6	33.44
WP_012130081.1	WP_182853003.1	40.426	47	27	1	212	258	1	46	4.73e-09	63.6	63.83
WP_012130081.1	WP_191823017.1	20.377	265	172	10	72	330	69	300	5.36e-09	70.2	32.08
WP_012130081.1	WP_096411600.1	20.377	265	172	10	72	330	69	300	5.56e-09	70.2	32.08
WP_012130081.1	WP_051547788.1	20.377	265	172	10	72	330	69	300	5.56e-09	70.2	32.08
WP_012130081.1	WP_410418109.1	17.769	242	170	5	1	231	96	319	6.15e-09	69.8	31.82
WP_012130081.1	WP_434214173.1	17.308	260	163	11	72	330	98	306	6.56e-09	69.4	28.46
WP_012130081.1	WP_474181989.1	17.363	311	214	10	37	330	31	315	6.85e-09	69	30.87
WP_012130081.1	WP_220110855.1	20.446	269	175	8	1	255	96	339	8.35e-09	69.4	31.97
WP_012130081.1	WP_300994390.1	20.229	262	169	7	1	247	96	332	9.06e-09	69.4	31.68
WP_012130081.1	WP_052708244.1	15.434	311	200	10	40	328	17	286	9.47e-09	68.6	32.48
WP_012130081.1	WP_102119028.1	19.847	262	170	7	1	247	96	332	1.06e-08	69	31.3
WP_012130081.1	WP_023639301.1	20.703	256	175	6	1	247	96	332	1.08e-08	69	32.42
WP_012130081.1	WP_433993365.1	19.847	262	170	7	1	247	96	332	1.1e-08	69	31.68
WP_012130081.1	WP_098301828.1	19.141	256	175	7	95	338	8	243	1.2e-08	68.6	34.38
WP_012130081.1	WP_336862065.1	19.847	262	170	7	1	247	96	332	1.24e-08	69	31.3
WP_012130081.1	WP_277517092.1	19.847	262	170	7	1	247	96	332	1.27e-08	69	31.3
WP_012130081.1	WP_275244785.1	19.847	262	170	7	1	247	96	332	1.3e-08	69	31.3
WP_012130081.1	WP_174870382.1	17.403	362	240	11	1	330	96	430	1.37e-08	68.6	28.18
WP_012130081.1	WP_210181348.1	21.484	256	173	6	1	247	96	332	1.38e-08	68.6	33.2
WP_012130081.1	WP_235386299.1	28.226	124	62	6	134	257	1112	1208	1.48e-08	69.4	40.32
WP_012130081.1	WP_109413021.1	17.403	362	240	11	1	330	96	430	1.55e-08	68.6	27.9
WP_012130081.1	WP_274214287.1	20.229	262	169	7	1	247	96	332	1.59e-08	68.6	32.06
WP_012130081.1	WP_249684148.1	17.403	362	240	11	1	330	96	430	1.66e-08	68.6	27.9
WP_012130081.1	WP_194430796.1	17.956	362	238	11	1	330	96	430	1.69e-08	68.6	28.73
WP_012130081.1	WP_040033009.1	19.847	262	170	7	1	247	96	332	1.71e-08	68.6	31.3
WP_012130081.1	WP_144041171.1	18.889	270	184	7	3	261	98	343	1.72e-08	68.6	32.96
WP_012130081.1	WP_094465756.1	29.032	124	61	6	134	257	1114	1210	1.72e-08	69	40.32
WP_012130081.1	WP_182814149.1	17.403	362	240	11	1	330	96	430	1.72e-08	68.6	28.18
WP_012130081.1	WP_119889216.1	19.847	262	170	7	1	247	96	332	1.77e-08	68.3	31.3
WP_012130081.1	WP_256554418.1	20.229	262	169	7	1	247	96	332	1.84e-08	68.3	31.68
WP_012130081.1	WP_162505361.1	20.455	88	59	3	255	341	1	78	1.87e-08	62.5	45.45
WP_012130081.1	WP_240819784.1	17.68	362	239	11	1	330	96	430	1.96e-08	68.3	28.73
WP_012130081.1	WP_026590358.1	20.27	222	145	7	129	338	42	243	2.06e-08	67.9	36.49
WP_012130081.1	WP_400471929.1	17.403	362	240	11	1	330	96	430	2.14e-08	68.3	28.18
WP_012130081.1	WP_157129567.1	18.433	217	133	8	104	310	118	300	2.19e-08	67.5	32.72
WP_012130081.1	WP_226297438.1	19.847	262	170	7	1	247	96	332	2.28e-08	68.3	30.92
WP_012130081.1	WP_192903751.1	17.769	242	174	7	113	348	113	335	2.35e-08	67.5	33.47
WP_012130081.1	WP_011094935.1	20.229	262	169	7	1	247	96	332	2.61e-08	67.9	31.68
WP_012130081.1	WP_208017132.1	18.062	227	146	6	129	339	41	243	2.77e-08	67.5	34.8
WP_012130081.1	WP_095207859.1	16.379	232	162	7	86	313	59	262	2.79e-08	67.9	34.48
WP_012130081.1	WP_039523234.1	17.694	373	246	12	1	339	96	441	2.83e-08	67.9	28.15
WP_012130081.1	WP_127032031.1	17.403	362	240	11	1	330	96	430	3.02e-08	67.9	27.9
WP_012130081.1	WP_125233016.1	17.403	362	240	11	1	330	96	430	3.16e-08	67.5	27.9
WP_012130081.1	WP_210177347.1	21.094	256	174	6	1	247	96	332	3.2e-08	67.5	32.81
WP_012130081.1	WP_377414138.1	20.787	178	109	7	128	289	201	362	3.2e-08	67.5	33.71
WP_012130081.1	WP_048261795.1	20.229	262	169	7	1	247	96	332	3.46e-08	67.5	31.68
WP_012130081.1	WP_130622418.1	17.403	362	240	11	1	330	96	430	3.58e-08	67.5	27.9
WP_012130081.1	WP_180779773.1	20.229	262	169	7	1	247	96	332	3.62e-08	67.5	31.68
WP_012130081.1	WP_256598841.1	20.229	262	169	7	1	247	96	332	3.62e-08	67.5	31.68
WP_012130081.1	WP_252999934.1	21.094	256	174	6	1	247	96	332	3.7e-08	67.5	32.81
WP_012130081.1	WP_039495211.1	17.127	362	241	11	1	330	96	430	3.75e-08	67.5	28.18
WP_012130081.1	WP_202946888.1	22.632	190	121	6	143	332	117	280	3.88e-08	66.3	40.53
WP_012130081.1	WP_275209801.1	17.403	362	240	11	1	330	96	430	3.96e-08	67.5	28.18
WP_012130081.1	WP_020396985.1	17.978	178	105	7	134	309	136	274	4.08e-08	67.1	36.52
WP_012130081.1	WP_039348873.1	16.575	362	243	10	1	330	96	430	4.33e-08	67.1	28.18
WP_012130081.1	WP_034875095.1	22.17	212	129	9	148	349	4	189	4.34e-08	64.8	36.32
WP_012130081.1	WP_064792202.1	20.074	269	176	8	1	255	96	339	4.49e-08	67.1	31.97
WP_012130081.1	WP_039530125.1	19.847	262	170	7	1	247	96	332	4.49e-08	67.1	30.92
WP_012130081.1	WP_229491765.1	23.333	120	81	3	183	302	126	234	4.51e-08	66.7	43.33
WP_012130081.1	WP_371736377.1	23.333	120	81	3	183	302	126	234	4.51e-08	66.7	43.33
WP_012130081.1	WP_428255548.1	23.333	120	81	3	183	302	126	234	4.51e-08	66.7	43.33
WP_012130081.1	WP_199181395.1	23.333	120	81	3	183	302	126	234	4.51e-08	66.7	43.33
WP_012130081.1	WP_039499921.1	19.847	262	170	7	1	247	96	332	4.83e-08	67.1	30.92
WP_012130081.1	WP_261848819.1	19.064	299	192	9	55	330	159	430	4.92e-08	67.1	29.77
WP_012130081.1	WP_349992280.1	19.064	299	192	9	55	330	159	430	4.96e-08	67.1	29.43
WP_012130081.1	WP_405081637.1	19.847	262	170	7	1	247	96	332	5.19e-08	67.1	30.92
WP_012130081.1	WP_459583086.1	20.703	256	175	6	1	247	96	332	5.26e-08	67.1	32.42
WP_012130081.1	WP_283132623.1	22.543	173	104	5	130	302	92	234	5.57e-08	66.3	38.73
WP_012130081.1	WP_306534997.1	20.213	282	165	12	75	331	677	923	6.72e-08	67.1	33.69
WP_012130081.1	WP_198597629.1	22.5	120	82	3	183	302	126	234	6.82e-08	66	43.33
WP_012130081.1	WP_198598935.1	22.5	120	82	3	183	302	126	234	6.82e-08	66	43.33
WP_012130081.1	WP_441331145.1	18.297	317	207	12	33	330	14	297	7.1e-08	66.7	31.23
WP_012130081.1	WP_180787299.1	19.847	262	170	7	1	247	96	332	7.72e-08	66.3	30.92
WP_012130081.1	WP_137741719.1	24.121	199	120	7	55	247	159	332	8e-08	66.3	36.18
WP_012130081.1	WP_013181536.1	21.339	239	156	9	116	349	100	311	8.46e-08	65.6	37.66
WP_012130081.1	WP_438901438.1	16.949	354	249	10	1	330	96	428	9.21e-08	66.3	29.94
WP_012130081.1	WP_171013477.1	23.684	190	112	9	86	261	38	208	9.74e-08	66	38.95
WP_012130081.1	WP_012325130.1	19.403	268	179	7	1	255	96	339	9.84e-08	66.3	31.34
WP_012130081.1	WP_291219058.1	18.819	271	179	10	46	308	22	259	1.05e-07	66.3	32.47
WP_012130081.1	WP_311365025.1	19.159	214	126	8	86	299	89	255	1.09e-07	65.2	35.05
WP_012130081.1	WP_461259972.1	23.016	126	77	3	178	303	53	158	1.18e-07	64	40.48
WP_012130081.1	WP_094110286.1	17.182	291	204	9	1	275	96	365	1.32e-07	66	31.27
WP_012130081.1	WP_394229980.1	19.776	268	178	7	1	255	96	339	1.33e-07	66	30.97
WP_012130081.1	WP_181830388.1	19.847	262	170	7	1	247	96	332	1.37e-07	65.6	31.68
WP_012130081.1	WP_410420965.1	16.609	289	208	7	1	275	96	365	1.41e-07	65.6	31.49
WP_012130081.1	WP_258882890.1	24.121	199	120	7	55	247	159	332	1.56e-07	65.6	36.68
WP_012130081.1	WP_049854145.1	21.073	261	178	5	1	252	96	337	1.71e-07	65.6	29.5
WP_012130081.1	WP_310232879.1	17.241	232	160	8	86	313	54	257	1.78e-07	65.6	32.76
WP_012130081.1	WP_303314770.1	19.835	242	166	4	1	233	96	318	1.92e-07	65.2	30.17
WP_012130081.1	WP_039552400.1	19.847	262	170	7	1	247	96	332	1.97e-07	65.2	30.92
WP_012130081.1	WP_220782914.1	19.03	268	180	7	1	255	96	339	2.02e-07	65.2	31.72
WP_012130081.1	WP_004398308.1	19.497	159	106	5	183	330	126	273	2.09e-07	64.8	34.59
WP_012130081.1	WP_410412556.1	17.182	291	204	9	1	275	96	365	2.23e-07	65.2	32.3
WP_012130081.1	WP_410414014.1	17.182	291	204	9	1	275	96	365	2.23e-07	65.2	32.3
WP_012130081.1	WP_204244263.1	19.497	159	106	5	183	330	126	273	2.29e-07	64.4	34.59
WP_012130081.1	WP_091988203.1	19.417	206	128	7	127	331	371	539	2.35e-07	65.2	33.01
WP_012130081.1	WP_281832374.1	19.497	159	106	5	183	330	126	273	2.35e-07	64.4	34.59
WP_012130081.1	WP_386742236.1	19.841	252	153	13	53	304	3	205	2.36e-07	64.4	33.33
WP_012130081.1	WP_223100222.1	19.497	159	106	5	183	330	126	273	2.37e-07	64.4	34.59
WP_012130081.1	WP_357983159.1	23.784	185	106	8	116	299	115	265	2.38e-07	64.8	38.92
WP_012130081.1	WP_022594158.1	19.497	159	106	5	183	330	126	273	2.4e-07	64.4	34.59
WP_012130081.1	WP_340451678.1	19.608	204	129	7	64	263	2	174	2.41e-07	62.9	36.27
WP_012130081.1	WP_022604114.1	19.497	159	106	5	183	330	126	273	2.42e-07	64.4	34.59
WP_012130081.1	WP_276196087.1	21.073	261	178	5	1	252	96	337	2.43e-07	64.8	29.5
WP_012130081.1	WP_269969358.1	22.5	120	82	3	183	302	129	237	2.52e-07	64.4	40
WP_012130081.1	WP_180743851.1	21.875	256	172	7	1	247	96	332	2.63e-07	64.8	34.38
WP_012130081.1	WP_171860405.1	16.667	354	250	9	1	330	96	428	2.72e-07	64.8	28.81
WP_012130081.1	WP_022592316.1	19.497	159	106	5	183	330	126	273	2.72e-07	64.4	34.59
WP_012130081.1	WP_100849201.1	21.073	261	178	5	1	252	96	337	2.75e-07	64.8	29.5
WP_012130081.1	WP_036843040.1	17.555	319	200	13	7	324	26	282	2.97e-07	64	31.97
WP_012130081.1	WP_207995856.1	18.834	223	149	7	128	338	40	242	3.01e-07	64.4	36.77
WP_012130081.1	WP_194956834.1	20.755	159	104	5	183	330	126	273	3.3e-07	64	37.11
WP_012130081.1	WP_345195720.1	19.355	248	157	10	100	329	197	419	3.32e-07	64.4	32.26
WP_012130081.1	WP_200768626.1	19.497	159	106	5	183	330	126	273	3.62e-07	64	34.59
WP_012130081.1	WP_042859268.1	19.008	242	168	5	1	233	96	318	3.63e-07	64.4	30.17
WP_012130081.1	WP_298776639.1	17.551	245	168	5	1	231	96	320	3.69e-07	64.4	32.24
WP_012130081.1	WP_406619816.1	21.073	261	178	5	1	252	96	337	3.7e-07	64.4	29.5
WP_012130081.1	WP_285097485.1	18.11	254	169	8	14	263	664	882	3.72e-07	64.8	32.28
WP_012130081.1	WP_196906435.1	16.031	262	179	6	1	247	96	331	4.12e-07	64.4	27.86
WP_012130081.1	WP_410414863.1	17.769	242	170	5	1	231	96	319	4.14e-07	64.4	31.82
WP_012130081.1	WP_416103380.1	17.717	254	170	8	14	263	24	242	4.39e-07	63.6	33.07
WP_012130081.1	WP_285092926.1	19.797	197	122	7	71	263	2	166	4.41e-07	62.9	35.03
WP_012130081.1	WP_286015848.1	18.376	234	157	6	129	349	42	254	4.44e-07	64	37.18
WP_012130081.1	WP_143838969.1	17.232	354	248	10	1	330	96	428	4.5e-07	64	30.23
WP_012130081.1	WP_216282235.1	17.232	354	248	9	1	330	96	428	4.66e-07	64	29.38
WP_012130081.1	WP_331523974.1	19.928	276	165	12	63	331	7	233	4.74e-07	64	36.59
WP_012130081.1	WP_256222408.1	19.828	232	126	8	123	315	33	243	5.03e-07	63.6	30.17
WP_012130081.1	WP_319926051.1	15.05	299	202	12	25	317	25	277	5.11e-07	63.6	32.78
WP_012130081.1	WP_174715168.1	19.34	212	130	7	130	330	92	273	5.21e-07	63.6	33.49
WP_012130081.1	WP_038910662.1	18.539	356	242	8	1	330	96	429	5.34e-07	64	28.09
WP_012130081.1	WP_410454456.1	17.355	242	171	5	1	231	96	319	5.43e-07	64	30.99
WP_012130081.1	WP_410444347.1	17.355	242	171	5	1	231	96	319	5.52e-07	64	30.99
WP_012130081.1	WP_047642982.1	22.015	268	168	8	1	255	96	335	5.7e-07	63.6	30.6
WP_012130081.1	WP_444785226.1	21.514	251	170	6	6	255	128	352	5.85e-07	63.6	32.67
WP_012130081.1	WP_022561234.1	18.868	159	107	5	183	330	126	273	5.92e-07	63.3	35.22
WP_012130081.1	WP_026743693.1	17.769	242	170	5	1	231	96	319	5.99e-07	63.6	31.82
WP_012130081.1	WP_410425937.1	17.769	242	170	5	1	231	96	319	6.04e-07	63.6	31.82
WP_012130081.1	WP_069472303.1	20.435	230	132	8	134	355	175	361	6.11e-07	64	36.09
WP_012130081.1	WP_353573201.1	21.466	191	123	5	90	275	48	216	6.11e-07	62.9	36.13
WP_012130081.1	WP_053013927.1	17.419	310	205	12	6	306	21	288	6.17e-07	64	32.26
WP_012130081.1	WP_166290912.1	16.928	319	202	12	7	324	26	282	6.18e-07	63.3	31.66
WP_012130081.1	WP_416104376.1	19.608	204	129	7	64	263	8	180	6.51e-07	62.9	36.27
WP_012130081.1	WP_410433513.1	17.182	291	204	9	1	275	96	365	6.55e-07	63.6	30.58
WP_012130081.1	WP_150525551.1	19.444	216	131	7	134	341	119	299	6.92e-07	62.9	34.26
WP_012130081.1	WP_241944794.1	16.379	232	162	8	86	313	56	259	7.14e-07	63.6	31.47
WP_012130081.1	WP_410429023.1	16.838	291	205	9	1	275	96	365	7.17e-07	63.6	30.58
WP_012130081.1	WP_085653786.1	17.769	242	170	5	1	231	96	319	7.23e-07	63.6	30.99
WP_012130081.1	WP_190336483.1	17.61	159	109	5	183	330	126	273	7.24e-07	62.9	35.22
WP_012130081.1	WP_027063756.1	16.838	291	205	9	1	275	96	365	7.5e-07	63.6	30.58
WP_012130081.1	WP_374070375.1	18.539	356	242	8	1	330	96	429	8.15e-07	63.3	28.37
WP_012130081.1	WP_428822218.1	20.126	159	105	5	183	330	126	273	8.29e-07	62.9	37.11
WP_012130081.1	WP_322481423.1	19.149	235	146	10	85	307	601	803	8.62e-07	63.6	33.19
WP_012130081.1	WP_038660541.1	22.015	268	168	8	1	255	96	335	8.75e-07	63.3	30.6
WP_012130081.1	WP_236306730.1	18.333	240	168	5	1	231	96	316	8.76e-07	63.3	32.08
WP_012130081.1	WP_342699589.1	18.333	240	168	5	1	231	96	316	8.84e-07	63.3	32.08
WP_012130081.1	WP_123832492.1	17.241	232	160	8	86	313	52	255	8.9e-07	63.3	31.47
WP_012130081.1	WP_026739305.1	16.838	291	205	9	1	275	96	365	9.14e-07	63.3	30.58
WP_012130081.1	WP_226511061.1	19.531	256	178	5	1	247	96	332	9.31e-07	63.3	31.25
WP_012130081.1	WP_441609199.1	15.821	335	231	11	1	330	9	297	9.82e-07	62.5	30.75
WP_012130081.1	WP_171851520.1	19.141	256	179	5	1	247	96	332	9.92e-07	63.3	30.08
WP_012130081.1	WP_332077817.1	17.526	291	195	10	14	303	22	268	1.02e-06	63.3	30.58
WP_012130081.1	WP_144660337.1	19.831	237	151	9	128	349	35	247	1.06e-06	62.9	36.29
WP_012130081.1	WP_039547045.1	19.512	246	158	6	1	231	96	316	1.07e-06	62.9	30.89
WP_012130081.1	WP_379385234.1	20.259	232	125	8	123	315	19	229	1.07e-06	62.9	31.47
WP_012130081.1	WP_121296482.1	19.106	246	159	5	1	231	96	316	1.1e-06	62.9	30.08
WP_012130081.1	WP_410416939.1	16.263	289	209	7	1	275	96	365	1.16e-06	62.9	29.41
WP_012130081.1	WP_077805767.1	20.994	181	117	4	75	255	157	311	1.24e-06	62.5	32.04
WP_012130081.1	WP_220347563.1	19.524	210	131	5	47	247	2	182	1.25e-06	62.1	31.9
WP_012130081.1	WP_053046683.1	17.539	382	247	14	3	353	159	503	1.31e-06	62.9	31.41
WP_012130081.1	WP_242223613.1	18.519	270	181	9	95	349	8	253	1.36e-06	62.5	34.81
WP_012130081.1	WP_400348592.1	20.259	232	125	8	123	315	19	229	1.38e-06	62.5	31.47
WP_012130081.1	WP_416235176.1	17.742	310	200	10	68	355	31	307	1.4e-06	61.7	29.35
WP_012130081.1	WP_428680775.1	19.305	259	174	6	8	252	180	417	1.4e-06	62.9	33.2
WP_012130081.1	WP_157487781.1	20.161	124	80	4	183	302	126	234	1.42e-06	62.1	38.71
WP_012130081.1	WP_111620202.1	20.259	232	125	8	123	315	19	229	1.43e-06	62.5	31.47
WP_012130081.1	WP_144278967.1	24.457	184	113	8	86	263	40	203	1.43e-06	62.1	41.85
WP_012130081.1	WP_357242481.1	20.619	194	114	6	129	316	47	206	1.47e-06	61.7	37.11
WP_012130081.1	WP_118894649.1	18.182	242	169	5	1	231	96	319	1.5e-06	62.5	31.4
WP_012130081.1	WP_079695921.1	20.259	232	125	8	123	315	19	229	1.51e-06	62.5	31.47
WP_012130081.1	WP_304169815.1	17.355	242	171	5	1	231	10	233	1.51e-06	62.1	31.4
WP_012130081.1	WP_171852867.1	18.258	356	243	8	1	330	96	429	1.53e-06	62.5	27.81
WP_012130081.1	WP_410446760.1	17.769	242	170	5	1	231	96	319	1.57e-06	62.5	32.23
WP_012130081.1	WP_445363985.1	19.838	247	160	6	1	231	96	320	1.57e-06	62.5	32.79
WP_012130081.1	WP_013662155.1	17.277	191	119	4	136	325	1806	1958	1.59e-06	63.3	35.08
WP_012130081.1	WP_272641390.1	17.277	191	119	4	136	325	1806	1958	1.59e-06	63.3	35.08
WP_012130081.1	WP_192273077.1	20.259	232	125	8	123	315	19	229	1.62e-06	62.5	31.47
WP_012130081.1	WP_013317122.1	18.258	356	243	8	1	330	96	429	1.66e-06	62.5	27.81
WP_012130081.1	WP_320699801.1	19.512	246	158	6	1	231	96	316	1.69e-06	62.5	29.67
WP_012130081.1	WP_008486117.1	19.178	292	197	9	55	330	155	423	1.74e-06	62.5	28.77
WP_012130081.1	WP_205560109.1	19.919	246	157	6	1	231	96	316	1.75e-06	62.5	30.08
WP_012130081.1	WP_133393968.1	19.828	232	152	9	98	328	92	290	1.8e-06	62.5	36.21
WP_012130081.1	WP_272643306.1	17.801	191	118	5	136	325	15	167	1.81e-06	60.2	36.13
WP_012130081.1	WP_472677037.1	15.563	302	198	10	4	303	18	264	1.85e-06	61.7	32.45
WP_012130081.1	WP_063566314.1	19.828	232	126	8	123	315	19	229	1.85e-06	62.1	31.03
WP_012130081.1	WP_049842378.1	20.833	264	176	6	1	255	96	335	1.88e-06	62.1	29.17
WP_012130081.1	WP_357173975.1	18.325	191	123	7	129	315	162	323	1.94e-06	62.1	35.08
WP_012130081.1	WP_211925381.1	21.86	215	135	7	83	297	86	267	1.95e-06	61.7	36.74
WP_012130081.1	WP_039475379.1	20.325	246	156	7	1	231	96	316	1.95e-06	62.1	30.89
WP_012130081.1	WP_096296884.1	15.948	232	163	8	86	313	53	256	1.96e-06	62.5	32.33
WP_012130081.1	WP_039691381.1	18.258	356	243	8	1	330	96	429	1.97e-06	62.1	27.81
WP_012130081.1	WP_410420052.1	18.033	244	167	7	1	231	96	319	1.98e-06	62.1	31.56
WP_012130081.1	WP_420800373.1	19.828	232	126	8	123	315	19	229	2.01e-06	62.1	31.03
WP_012130081.1	WP_464624924.1	19.512	246	158	6	1	231	96	316	2.07e-06	62.1	29.67
WP_012130081.1	WP_113055325.1	19.828	232	126	8	123	315	19	229	2.1e-06	62.1	31.03
WP_012130081.1	WP_106769830.1	17.557	262	160	7	114	339	11	252	2.11e-06	62.1	32.82
WP_012130081.1	WP_397386930.1	19.828	232	126	8	123	315	19	229	2.12e-06	62.1	31.03
WP_012130081.1	WP_064642958.1	19.828	232	126	8	123	315	19	229	2.14e-06	62.1	31.03
WP_012130081.1	WP_197475380.1	21.368	117	81	3	183	299	126	231	2.26e-06	61.3	40.17
WP_012130081.1	WP_310236636.1	18.567	307	200	11	3	303	6	268	2.28e-06	62.1	30.29
WP_012130081.1	WP_410450709.1	17.355	242	171	5	1	231	96	319	2.28e-06	62.1	30.58
WP_012130081.1	WP_179265728.1	19.828	232	126	8	123	315	19	229	2.3e-06	61.7	30.17
WP_012130081.1	WP_226054131.1	20.703	256	175	5	1	247	96	332	2.31e-06	62.1	28.91
WP_012130081.1	WP_259238169.1	21.901	242	171	5	22	255	119	350	2.34e-06	62.1	34.3
WP_012130081.1	WP_163761651.1	19.828	232	126	8	123	315	19	229	2.39e-06	61.7	30.17
WP_012130081.1	WP_077118218.1	22.892	166	94	6	134	299	132	263	2.46e-06	61.7	39.76
WP_012130081.1	WP_248588027.1	19.922	256	177	6	1	247	96	332	2.48e-06	61.7	29.3
WP_012130081.1	WP_183425073.1	15.517	232	164	8	86	313	56	259	2.5e-06	62.1	32.33
WP_012130081.1	WP_039276655.1	19.512	246	158	6	1	231	96	316	2.53e-06	61.7	29.67
WP_012130081.1	WP_115660197.1	21.368	117	81	3	183	299	126	231	2.54e-06	61.3	36.75
WP_012130081.1	WP_445260283.1	19.828	232	126	8	123	315	19	229	2.56e-06	61.7	30.17
WP_012130081.1	WP_376040383.1	19.828	232	126	8	123	315	19	229	2.59e-06	61.7	30.17
WP_012130081.1	WP_197076263.1	21.368	117	81	3	183	299	126	231	2.59e-06	61.3	40.17
WP_012130081.1	WP_002538307.1	21.368	117	81	3	183	299	126	231	2.59e-06	61.3	38.46
WP_012130081.1	WP_180776521.1	19.919	246	157	6	1	231	96	316	2.6e-06	61.7	31.3
WP_012130081.1	WP_300614700.1	17.308	312	216	7	6	312	24	298	2.63e-06	62.1	33.65
WP_012130081.1	WP_244552204.1	19.828	232	126	8	123	315	33	243	2.65e-06	61.7	31.03
WP_012130081.1	WP_427090332.1	18.987	237	146	10	86	312	166	366	2.68e-06	61.7	35.86
WP_012130081.1	WP_305396731.1	17.61	159	109	5	183	330	126	273	2.69e-06	61.3	35.22
