## Supplementary material for "*Vibrio campbellii* encodes a distinct set of type III secretion system effectors that mediate cytotoxicity in eukaryotic host models": Dataset S4

### Sheet: Supporting Information Dataset 
# blastp
# Iteration: 2
# Query: WP_041853546.1 hypothetical protein [Vibrio campbellii]
# RID: 00EMZ4WZ014
# Database: refseq_protein
# Fields: query acc.ver, subject acc.ver, % identity, alignment length, mismatches, gap opens, q. start, q. end, s. start, s. end, evalue, bit score, % positives
# 48 hits found
WP_041853546.1	WP_009844057.1	97.659	299	7	0	1	299	1	299	0	514	98.33
WP_041853546.1	WP_041853546.1	100	299	0	0	1	299	1	299	2.65e-180	509	100
WP_041853546.1	WP_009600082.1	79.333	300	55	2	1	299	1	294	1.41e-163	466	87.33
WP_041853546.1	WP_268676038.1	79	300	56	2	1	299	1	294	3.22e-163	466	87.33
WP_041853546.1	WP_018694572.1	58.148	270	113	0	30	299	9	278	3.05e-121	359	74.44
WP_041853546.1	WP_440880251.1	31.606	193	117	6	107	299	23	200	3.69e-19	94.8	48.7
WP_041853546.1	WP_186004056.1	51.064	47	23	0	253	299	2	48	3.59e-05	52.1	61.7
WP_041853546.1	XP_014901704.1	21.569	306	201	6	2	297	3387	3663	0.001	53.6	37.58
WP_041853546.1	XP_016530775.1	21.569	306	201	6	2	297	3387	3663	0.001	53.6	37.58
WP_041853546.1	XP_014901695.1	21.569	306	201	6	2	297	3396	3672	0.001	53.6	37.58
WP_041853546.1	XP_016530774.1	21.569	306	201	6	2	297	3396	3672	0.001	53.2	37.58
WP_041853546.1	XP_014901688.1	21.569	306	201	6	2	297	3435	3711	0.001	53.2	37.58
WP_041853546.1	XP_014901679.1	21.569	306	201	6	2	297	3439	3715	0.001	53.2	37.58
WP_041853546.1	XP_016530773.1	21.569	306	201	6	2	297	3435	3711	0.001	53.2	37.58
WP_041853546.1	XP_016530772.1	21.569	306	201	6	2	297	3439	3715	0.001	53.2	37.58
WP_041853546.1	XP_014901732.1	21.569	306	201	6	2	297	3435	3711	0.002	53.2	37.58
WP_041853546.1	XP_014901742.1	21.569	306	201	6	2	297	3435	3711	0.002	53.2	37.58
WP_041853546.1	XP_016530779.1	21.569	306	201	6	2	297	3435	3711	0.002	53.2	37.58
WP_041853546.1	XP_016530781.1	21.569	306	201	6	2	297	3435	3711	0.002	53.2	37.58
WP_041853546.1	XP_014901722.1	21.569	306	201	6	2	297	3435	3711	0.002	53.2	37.58
WP_041853546.1	XP_016530778.1	21.569	306	201	6	2	297	3435	3711	0.002	53.2	37.58
WP_041853546.1	XP_014901643.1	22.222	288	191	5	14	297	3617	3875	0.002	52.8	38.19
WP_041853546.1	XP_014901602.1	22.222	288	191	5	14	297	3613	3871	0.002	52.8	38.19
WP_041853546.1	XP_014901580.1	22.222	288	191	5	14	297	3617	3875	0.002	52.8	38.19
WP_041853546.1	XP_014901593.1	22.222	288	191	5	14	297	3617	3875	0.002	52.8	38.19
WP_041853546.1	XP_014901588.1	22.222	288	191	5	14	297	3617	3875	0.002	52.8	38.19
WP_041853546.1	XP_014901629.1	22.222	288	191	5	14	297	3617	3875	0.002	52.8	38.19
WP_041853546.1	XP_014901611.1	22.222	288	191	5	14	297	3617	3875	0.002	52.8	38.19
WP_041853546.1	XP_014901657.1	22.222	288	191	5	14	297	3617	3875	0.002	52.8	38.19
WP_041853546.1	XP_016530759.1	22.222	288	191	5	14	297	3617	3875	0.002	52.8	38.19
WP_041853546.1	XP_016530758.1	22.222	288	191	5	14	297	3617	3875	0.002	52.8	38.19
WP_041853546.1	XP_014901650.1	22.222	288	191	5	14	297	3617	3875	0.002	52.8	38.19
WP_041853546.1	XP_016530766.1	22.222	288	191	5	14	297	3617	3875	0.002	52.8	38.19
WP_041853546.1	XP_014901637.1	22.222	288	191	5	14	297	3617	3875	0.002	52.8	38.19
WP_041853546.1	XP_016530763.1	22.222	288	191	5	14	297	3617	3875	0.002	52.8	38.19
WP_041853546.1	XP_014901619.1	22.222	288	191	5	14	297	3617	3875	0.002	52.8	38.19
WP_041853546.1	XP_016530761.1	22.222	288	191	5	14	297	3617	3875	0.002	52.8	38.19
WP_041853546.1	XP_016530760.1	22.222	288	191	5	14	297	3613	3871	0.002	52.8	38.19
WP_041853546.1	XP_016530757.1	22.222	288	191	5	14	297	3617	3875	0.002	52.8	38.19
WP_041853546.1	XP_016530762.1	22.222	288	191	5	14	297	3617	3875	0.002	52.8	38.19
WP_041853546.1	XP_016530767.1	22.222	288	191	5	14	297	3617	3875	0.002	52.8	38.19
WP_041853546.1	XP_016530764.1	22.222	288	191	5	14	297	3617	3875	0.002	52.8	38.19
WP_041853546.1	XP_014901665.1	22.222	288	191	5	14	297	3617	3875	0.002	52.8	38.19
WP_041853546.1	XP_014901672.1	22.222	288	191	5	14	297	3617	3875	0.002	52.8	38.19
WP_041853546.1	XP_016530768.1	22.222	288	191	5	14	297	3617	3875	0.002	52.8	38.19
WP_041853546.1	XP_016530770.1	22.222	288	191	5	14	297	3617	3875	0.002	52.8	38.19
WP_041853546.1	XP_016530769.1	22.222	288	191	5	14	297	3617	3875	0.002	52.8	38.19
WP_041853546.1	XP_016530771.1	22.222	288	191	5	14	297	3617	3875	0.002	52.8	38.19
